# Seeker: Alignment-free identification of bacteriophage genomes by deep learning

**DOI:** 10.1101/2020.04.04.025783

**Authors:** Noam Auslander, Ayal B. Gussow, Sean Benler, Yuri I. Wolf, Eugene V. Koonin

**Affiliations:** National Center for Biotechnology Information, National Library of Medicine, National Institutes of Health, Bethesda, MD 20894, USA

## Abstract

Advances in metagenomics enable massive discovery of diverse, distinct microbes and viruses. Bacteriophages, the most abundant biological entity on Earth, evolve rapidly, and therefore, detection of unknown bacteriophages in sequence datasets is a challenge. The existing methods rely on sequence similarity to known bacteriophage sequences, impeding the identification and characterization of distinct bacteriophage families. We present Seeker, a deep-learning tool for reference-free identification of phage sequences. Seeker allows rapid detection of phages in sequence datasets and clean differentiation of phage sequences from bacterial ones, even for phages with little sequence similarity to established phage families. We comprehensively validate Seeker’s ability to identify unknown phages and employ Seeker to detect unknown phages, some of which are highly divergent from known phage families. We provide a web portal (seeker.pythonanywhere.com) and a user-friendly python package (https://github.com/gussow/seeker) allowing researchers to easily apply Seeker in metagenomic studies, for the detection of diverse unknown bacteriophages.
