## Supplementary material for "Seeker: Alignment-free identification of bacteriophage genomes by deep learning": Table S5

### Sheet: Sheet1
Table S5. shotgun-sequencing phage and bacterial accessions
Bacteria sequences	Phage sequences
UFTN01000001	ACSJ01000017
UFTP01000001	ACSJ01000016
UFTP01000002	ACSJ01000018
UFTP01000003	ACSJ01000012
UFTN01000002	ACSJ01000013
PTLZ01000001	ACSJ01000014
BDUB01000001	ACSJ01000015
PJMZ01000001	ACSJ01000019
PEET01000001	KX815338
FUZY01000001	KU867906
PEFJ01000001	KT626047
QASA01000001	NC_028941
PEEV01000001	KT388014
FXBR01000005	MH779517
FXWN01000001	MH576974
FUZU01000001	KT716493
ACCU02000004	MH825709
FXBO01000001	MH651179
AP018150	MG099945
NZ_ONZJ01000003	MG099947
NZ_ONZJ01000002	MG099951
NZ_ONZJ01000001	MH020247
NZ_OMPR01000019	MG962361
NZ_OMPR01000018	MG099953
NZ_OMPR01000017	MF919532
NZ_OMPR01000016	MF919524
NZ_OMPR01000015	MF919541
NZ_OMPR01000014	MF919540
NZ_OMPR01000013	MF919535
NZ_OMPR01000012	MF919529
NZ_OMPR01000011	MF919525
NZ_OMPR01000010	MF919518
NZ_OMPR01000009	MF919506
NZ_OMPR01000008	KT375356
NZ_OMPR01000007	MF919522
NZ_OMPR01000006	MF919516
NZ_OMPR01000005	MF919491
NZ_OMPR01000004	MK310140
NZ_OMPR01000003	MH020245
NZ_OMPR01000002	MG962371
NZ_OMPR01000001	MG962364
QURJ01000001	MF668270
OMPR01000001	MK359356
OMPR01000002	MG099934
OMPR01000003	MG099937
OMPR01000004	MG099944
OMPR01000005	MG099949
OMPR01000006	MF919515
OMPR01000007	MF919501
OMPR01000008	MG099938
OMPR01000009	MF919533
OMPR01000010	MF919505
OMPR01000011	MK937604
OMPR01000012	MK494122
OMPR01000013	MH651188
OMPR01000014	MH651183
OMPR01000015	MG962374
OMPR01000016	MG099943
OMPR01000017	MF919526
OMPR01000018	MF140430
OMPR01000019	MH651169
ONZJ01000001	MH576973
ONZJ01000002	MH020246
ONZJ01000003	KT361920
OCNH01000001	MF919494
OCSV01000001	MK937593
FZPB01000001	MK919480
FUZX01000001	MK494092
NGUE01000001	MK310146
NGUD01000001	MK310138
NPZB01000001	MH779511
OCMX01000001	MK494107
PVYX01000001	MF919527
FXBR01000002	MF919513
FUZV01000002	MN062710
OCMY01000001	MH744425
CABFKD010000002	MF919503
NKCY01000001	MK061407
AQRB01000004	MH744422
LR594584	MN062707
PUGF01000002	MN096371
OCSX01000003	MK310144
FWYF01000003	MF919530
NGRE01000001	MF919507
NGRC01000001	KU867907
AQQS01000021	MN062701
AMVP01000065	MN096378
FXAV01000001	MH576977
AMVO01000084	MG962362
QBKH01000002	MF919523
ARYN01000001	MK305892
FWEU01000003	MK279842
FBWI01000008	NC_016568
FUYE01000002	KC425724
AURJ01000031	JF734911
FWZW01000001	MN585967
FWZT01000004	MN284908
AQQS01000004	MN284907
AQQV01000004	MK310139
OUNR01000001	BH153131
APCT01000002	BH153130
FWYB01000001	BH153129
FBWI01000003	BH153128
FBWF01000007	BH153127
FXBK01000002	BH153126
FUWH01000001	BH153125
FTLW01000002	BH153124
FZOM01000004	BH153123
FTOA01000005	BH153122
ASAC01000012	BH153121
RAPQ01000009	BH153120
FZOG01000002	BH153119
FBWB01000001	BH153118
FBWI01000006	BH153117
AMVN01000106	BH153116
FUYT01000002	BH153115
FUXY01000001	BH153114
AQPF01000002	BH153113
QAAD01000001	BH153112
FWYA01000001	BH153111
FCNP01000033	BH153110
FBWA01000005	BH153109
AMVQ01000075	BH153108
BDUD01000002	BH153107
OBEG01000004	BH153106
NGRB01000002	BH153105
NAQL01000002	BH153104
NAQB01000014	BH153103
FCNM01000003	BH153102
FCNM01000005	BH153101
FUXP01000004	BH153100
FTNI01000004	BH153099
FTOW01000003	BH153098
SNZQ01000007	BH153097
NJPW01000001	BH153096
AQOQ01000009	BH153095
NKXO01000003	BH153094
FBWM01000007	BH153093
FBWM01000017	BH153092
FCNL01000011	BH153091
FBWG01000003	BH153090
FBWF01000012	BH153089
FBWH01000037	BH153088
AURQ01000018	MN892483
AURG01000022	MN807246
OUNR01000017	MN703413
APHW01000028	MN703412
OBEC01000001	MN703411
OBEE01000009	MN703409
FCNP01000048	MN444876
FBWB01000026	MN444875
FCNL01000036	MN617843
FBWK01000050	MN617840
FBWI01000004	MN329678
FTMD01000004	MN310547
FTNA01000008	MN062704
FTOH01000001	MN096382
BGNG01000002	MK937600
OCNH01000006	MK919475
OBEH01000005	MK919472
FZQI01000013	MK977707
APCE01000010	MK977704
ASHI01000020	MK977702
ARWT01000006	MK977701
FBWM01000042	MK801733
FBWB01000013	MK820640
FBWB01000015	MK279910
FCNL01000040	MK460247
FBWK01000037	MK310143
FCNQ01000020	MK279909
FUWS01000007	MK279840
ML956392	MG962376
AQOR01000054	S69320
AURN01000013	KF127294
AURO01000068	KF126460
AURK01000057	KF120529
AURL01000093	ET190260
AURI01000004	ET190259
AURE01000129	ET190258
NKRG01000010	ET190257
FZNU01000013	ET190256
NBMY01000117	ET190255
AROT01000056	ET190254
AROP01000003	ET190253
AROQ01000030	ET190252
ARON01000062	ET190251
AROJ01000052	ET190250
AROK01000052	ET190249
FXAV01000003	ET190248
FWZX01000014	ET190247
FWXY01000004	ET190246
FBWC01000004	ET190245
FBWB01000019	ET190244
FBWE01000023	ET190243
FUWI01000002	ET190242
FUYA01000002	ET190241
FTMD01000018	ET190240
FTNJ01000002	ET190239
AFND01000032	ET190238
AFOA01000031	ET190237
WSXV01000001	ET190236
CABVLS010000011	ET190235
VJWE01000012	ET190234
VJWE01000014	ET190233
AURS01000018	ET190232
AURR01000025	ET190231
AURP01000047	ET190230
AURH01000194	ET190229
AURF01000135	ET190228
QAYB01000015	ET190227
QAXU01000005	ET190226
QAON01000003	ET190225
QAOJ01000015	ET190224
OCNJ01000017	ET190223
FZPH01000016	ET190222
MTCR01000015	ET190221
MTCR01000052	ET190220
MTCR01000058	ET190219
MTCR01000086	ET190218
NBMY01000074	ET190217
NBMY01000077	ET190216
MTCR01000117	ET190215
NBMY01000097	ET190214
NBMY01000147	ET190213
AROV01000138	ET190212
AROS01000082	DQ115872
AROR01000086	DQ115871
AROO01000220	DQ115870
AROL01000014	DQ115869
FWWW01000061	DQ115868
NAQH01000017	DQ115867
FCNP01000042	DQ115866
FBWC01000020	DQ115865
FBVY01000006	DQ115864
FBVY01000013	DQ115863
FBVY01000038	DQ115862
FBVY01000044	DQ115861
FBWG01000034	DQ115860
FBWG01000041	DQ115859
FBWF01000011	DQ115858
FBWD01000007	DQ115857
FBWD01000030	DQ115856
FBWD01000046	DQ115855
FUYQ01000024	DQ115854
ASQP01000469	DQ115853
FTME01000004	DQ115852
FTNG01000004	DQ115851
FTNA01000013	DQ115850
FTLW01000005	DQ115849
CABVLL010000029	DQ115848
SELS01000005	DQ115847
MKWS01000013	DQ115846
AURT01000065	DQ115845
AURD01000826	DQ115844
QKMA01000007	DQ115843
FZQZ01000010	DQ115842
MTCR01000009	DQ115841
MTCR01000037	DQ115840
MTCR01000038	DQ115839
NBMY01000013	DQ115838
MTCR01000045	DQ115837
MTCR01000048	DQ115836
MTCR01000049	DQ115835
MTCR01000062	DQ115834
NBMY01000035	DQ115833
MTCR01000065	DQ115832
NBMY01000038	DQ115831
MTCR01000077	DQ115830
MTCR01000080	DQ115829
NBMY01000054	DQ115828
NBMY01000059	DQ115827
NBMY01000065	DQ115826
MTCR01000093	DQ115825
NBMY01000067	DQ115824
MTCR01000097	DQ115823
NBMY01000071	DQ115822
NBMY01000073	DQ115821
MTCR01000102	DQ115820
MTCR01000103	DQ115819
MTCR01000106	DQ115818
MTCR01000111	DQ115817
NBMY01000084	DQ115816
MTCR01000112	DQ115815
MTCR01000115	DQ115814
NBMY01000088	DQ115813
MTCR01000116	DQ115812
MTCR01000120	DQ115811
MTCR01000126	DQ115810
NBMY01000107	DQ115809
NBMY01000110	DQ115808
NBMY01000114	DQ115807
MTCR01000143	BFCF01000002
NBMY01000118	CZDJ02000003
NBMY01000121	BAKC01000005
MTCR01000151	BAKC01000007
NBMY01000126	BAKC01000011
MTCR01000154	BAKC01000014
MTCR01000155	BAKC01000015
MTCR01000165	BAKC01000018
NBMY01000152	BAKC01000019
NBMY01000157	BAKC01000021
NBMY01000163	BAKC01000042
NBMY01000165	BAKC01000055
ASHH01000083	BAKC01000057
AROU01000319	BAKC01000058
AROM01000093	BAKC01000059
FXAS01000002	BAKC01000061
FXBB01000003	BAKC01000064
FCNP01000004	BAKC01000065
FBVY01000008	BAKC01000071
FBVY01000027	BAKC01000076
FBWA01000003	BAKC01000079
FBWG01000033	BAKC01000084
FBWG01000049	BAKC01000085
FBWK01000004	BAKC01000086
FCNM01000013	BAKC01000087
FCNM01000014	BAKC01000089
FBWI01000001	BAKC01000090
FBWI01000011	BAKC01000094
FBWE01000028	BAKC01000096
FBWH01000048	BAKC01000102
AJJT01000023	BAKC01000104
VCRN01000009	BAKC01000113
CABWLO010000001	BAKB01000002
CABWLO010000014	BAKB01000005
WSXX01000011	BAKB01000007
WSXU01000020	BAKB01000008
WPIJ01000019	BAKB01000009
WOUY01000004	BAKB01000010
WPAF01000016	BAKB01000011
VNHS01000011	BAKA01000004
VIKD01000054	BAKA01000005
VIKE01000026	AF056281
VLLM01000017	AF056280
FXTP01000001	AF056279
FXTB01000011	AF056278
FXTB01000014	AF056277
VBWA01000009	AF056276
VBVZ01000245	AF056275
QTTN01000024	AF056274
QLTA01000066	AF056273
QAXU01000019	AF056272
OBEF01000014	AF056271
OBMS01000025	AF056270
MTCR01000001	AF056269
MTCR01000002	AF056268
MTCR01000003	AF056267
MTCR01000004	AF056266
MTCR01000005	AF056265
MTCR01000006	AF056264
MTCR01000007	AF056263
MTCR01000008	AF056262
MTCR01000010	AF056261
MTCR01000011	AF056260
MTCR01000012	AF056259
MTCR01000013	AF056258
MTCR01000014	AF056257
MTCR01000016	AF056256
MTCR01000017	AF056255
MTCR01000018	AF056254
MTCR01000019	AF056253
MTCR01000020	AF056252
MTCR01000021	AF056251
MTCR01000022	AF056250
MTCR01000023	AF056249
MTCR01000024	AF056248
MTCR01000025	AF056247
MTCR01000026	AF039886
MTCR01000027	AF039885
MTCR01000028	AF039884
NBMY01000001	AF039883
MTCR01000029	AF039882
NBMY01000002	AF039881
MTCR01000030	AF039880
NBMY01000003	AF039879
MTCR01000031	AF039878
NBMY01000004	AF039877
MTCR01000032	AF039876
NBMY01000005	AF039875
MTCR01000033	AF039874
NBMY01000006	AF039873
MTCR01000034	AF039872
NBMY01000007	AF039871
MTCR01000035	AF039870
NBMY01000008	MH617040
MTCR01000036
NBMY01000009	AF039876
NBMY01000010	AF039875
NBMY01000011	AF039874
MTCR01000039	AF039873
NBMY01000012	AF039872
MTCR01000040	AF039871
MTCR01000041	AF039870
NBMY01000014	MH617040
MTCR01000042
NBMY01000015
MTCR01000043
NBMY01000016
MTCR01000044
NBMY01000017
NBMY01000018
MTCR01000046
NBMY01000019
MTCR01000047
NBMY01000020
NBMY01000021
NBMY01000022
MTCR01000050
NBMY01000023
MTCR01000051
NBMY01000024
NBMY01000025
MTCR01000053
NBMY01000026
MTCR01000054
NBMY01000027
MTCR01000055
NBMY01000028
MTCR01000056
NBMY01000029
MTCR01000057
NBMY01000030
NBMY01000031
MTCR01000059
NBMY01000032
MTCR01000060
NBMY01000033
MTCR01000061
NBMY01000034
MTCR01000063
NBMY01000036
MTCR01000064
NBMY01000037
MTCR01000066
NBMY01000039
MTCR01000067
NBMY01000040
MTCR01000068
NBMY01000041
MTCR01000069
NBMY01000042
MTCR01000070
NBMY01000043
MTCR01000071
NBMY01000044
MTCR01000072
NBMY01000045
MTCR01000073
NBMY01000046
MTCR01000074
NBMY01000047
MTCR01000075
NBMY01000048
MTCR01000076
NBMY01000049
NBMY01000050
MTCR01000078
NBMY01000051
MTCR01000079
NBMY01000052
NBMY01000053
MTCR01000081
MTCR01000082
NBMY01000055
MTCR01000083
NBMY01000056
MTCR01000084
NBMY01000057
MTCR01000085
NBMY01000058
MTCR01000087
NBMY01000060
MTCR01000088
NBMY01000061
MTCR01000089
NBMY01000062
MTCR01000090
NBMY01000063
MTCR01000091
NBMY01000064
MTCR01000092
NBMY01000066
MTCR01000094
MTCR01000095
NBMY01000068
MTCR01000096
NBMY01000069
NBMY01000070
MTCR01000098
MTCR01000099
NBMY01000072
MTCR01000100
MTCR01000101
NBMY01000075
NBMY01000076
MTCR01000104
MTCR01000105
NBMY01000078
NBMY01000079
MTCR01000107
NBMY01000080
MTCR01000108
NBMY01000081
MTCR01000109
NBMY01000082
MTCR01000110
NBMY01000083
NBMY01000085
MTCR01000113
NBMY01000086
MTCR01000114
NBMY01000087
NBMY01000089
NBMY01000090
MTCR01000118
NBMY01000091
MTCR01000119
NBMY01000092
NBMY01000093
MTCR01000121
NBMY01000094
MTCR01000122
NBMY01000095
MTCR01000123
NBMY01000096
MTCR01000124
MTCR01000125
NBMY01000098
NBMY01000099
MTCR01000127
NBMY01000100
MTCR01000128
NBMY01000101
MTCR01000129
NBMY01000102
MTCR01000130
NBMY01000103
MTCR01000131
NBMY01000104
MTCR01000132
NBMY01000105
MTCR01000133
NBMY01000106
MTCR01000134
MTCR01000135
NBMY01000108
MTCR01000136
NBMY01000109
MTCR01000137
MTCR01000138
NBMY01000111
MTCR01000139
NBMY01000112
MTCR01000140
NBMY01000113
MTCR01000141
MTCR01000142
NBMY01000115
NBMY01000116
MTCR01000144
MTCR01000145
MTCR01000146
NBMY01000119
MTCR01000147
NBMY01000120
MTCR01000148
MTCR01000149
NBMY01000122
MTCR01000150
NBMY01000123
NBMY01000124
MTCR01000152
NBMY01000125
MTCR01000153
NBMY01000127
NBMY01000128
MTCR01000156
NBMY01000129
MTCR01000157
NBMY01000130
MTCR01000158
NBMY01000131
MTCR01000159
NBMY01000132
MTCR01000160
NBMY01000133
MTCR01000161
NBMY01000134
MTCR01000162
NBMY01000135
MTCR01000163
NBMY01000136
MTCR01000164
NBMY01000137
NBMY01000138
MTCR01000166
NBMY01000139
MTCR01000167
NBMY01000140
MTCR01000168
NBMY01000141
MTCR01000169
NBMY01000142
MTCR01000170
NBMY01000143
MTCR01000171
NBMY01000144
MTCR01000172
NBMY01000145
MTCR01000173
MTCR01000174
NBMY01000146
MTCR01000175
MTCR01000176
NBMY01000148
MTCR01000177
NBMY01000149
MTCR01000178
NBMY01000150
NBMY01000151
NBMY01000153
NBMY01000154
NBMY01000155
NBMY01000156
NBMY01000158
NBMY01000159
NBMY01000160
NBMY01000161
NBMY01000162
NBMY01000164
NBMY01000166
NBMY01000167
NBMY01000168
NBMY01000169
NBMY01000170
NBMY01000171
NBMY01000172
NBMY01000173
BDUC01000015
LT009779
FBWM01000027
FBWC01000031
FBWB01000020
FBVY01000002
FBWG01000024
FCNM01000008
FBWI01000012
FVZI01000027
CACSGP010000002
CACSGO010000070
CACSHC010000037
CACSGQ010000001
CACSGE010000012
CACSGK010000141
CACSGR010000001
CACSGS010000079
CACSGT010000090
CACSHD010000021
CACSGX010000043
CACSGZ010000041
CACSGH010000015
CACSGN010000027
CACSGM010000001
CACSHG010000002
CACSHF010000001
CACSGW010000045
CACSHA010000078
CACSGG010000004
CACSGF010000004
CACSHB010000005
NZ_NBMY01000173
NZ_NBMY01000172
NZ_NBMY01000171
NZ_NBMY01000170
NZ_NBMY01000169
NZ_NBMY01000168
NZ_NBMY01000167
NZ_NBMY01000166
NZ_NBMY01000165
NZ_NBMY01000164
NZ_NBMY01000163
NZ_NBMY01000162
NZ_NBMY01000161
NZ_NBMY01000160
NZ_NBMY01000159
NZ_NBMY01000158
NZ_NBMY01000157
NZ_NBMY01000156
NZ_NBMY01000155
NZ_NBMY01000154
NZ_NBMY01000153
NZ_NBMY01000152
NZ_NBMY01000151
NZ_NBMY01000150
NZ_NBMY01000149
NZ_NBMY01000148
NZ_NBMY01000147
NZ_NBMY01000146
NZ_NBMY01000145
NZ_NBMY01000144
NZ_NBMY01000143
NZ_NBMY01000142
NZ_NBMY01000141
NZ_NBMY01000140
NZ_NBMY01000139
NZ_NBMY01000138
NZ_NBMY01000137
NZ_NBMY01000136
NZ_NBMY01000135
NZ_NBMY01000134
NZ_NBMY01000133
NZ_NBMY01000132
NZ_NBMY01000131
NZ_NBMY01000130
NZ_NBMY01000129
NZ_NBMY01000128
NZ_NBMY01000127
NZ_NBMY01000126
NZ_NBMY01000125
NZ_NBMY01000124
NZ_NBMY01000123
NZ_NBMY01000122
NZ_NBMY01000121
NZ_NBMY01000120
NZ_NBMY01000119
NZ_NBMY01000118
NZ_NBMY01000117
NZ_NBMY01000116
NZ_NBMY01000115
NZ_NBMY01000114
NZ_NBMY01000113
NZ_NBMY01000112
NZ_NBMY01000111
NZ_NBMY01000110
NZ_NBMY01000109
NZ_NBMY01000108
NZ_NBMY01000107
NZ_NBMY01000106
NZ_NBMY01000105
NZ_NBMY01000104
NZ_NBMY01000103
NZ_NBMY01000102
NZ_NBMY01000101
NZ_NBMY01000100
NZ_NBMY01000099
NZ_NBMY01000098
NZ_NBMY01000097
NZ_NBMY01000096
NZ_NBMY01000095
NZ_NBMY01000094
NZ_NBMY01000093
NZ_NBMY01000092
NZ_NBMY01000091
NZ_NBMY01000090
NZ_NBMY01000089
NZ_NBMY01000088
NZ_NBMY01000087
NZ_NBMY01000086
NZ_NBMY01000085
NZ_NBMY01000084
NZ_NBMY01000083
NZ_NBMY01000082
NZ_NBMY01000081
NZ_NBMY01000080
NZ_NBMY01000079
NZ_NBMY01000078
NZ_NBMY01000077
NZ_NBMY01000076
NZ_NBMY01000075
NZ_NBMY01000074
NZ_NBMY01000073
NZ_NBMY01000072
NZ_NBMY01000071
NZ_NBMY01000070
NZ_NBMY01000069
NZ_NBMY01000068
NZ_NBMY01000067
NZ_NBMY01000066
NZ_NBMY01000065
NZ_NBMY01000064
NZ_NBMY01000063
NZ_NBMY01000062
NZ_NBMY01000061
NZ_NBMY01000060
NZ_NBMY01000059
NZ_NBMY01000058
NZ_NBMY01000057
NZ_NBMY01000056
NZ_NBMY01000055
NZ_NBMY01000054
NZ_NBMY01000053
NZ_NBMY01000052
NZ_NBMY01000051
NZ_NBMY01000050
NZ_NBMY01000049
NZ_NBMY01000048
NZ_NBMY01000047
NZ_NBMY01000046
NZ_NBMY01000045
NZ_NBMY01000044
NZ_NBMY01000043
NZ_NBMY01000042
NZ_NBMY01000041
NZ_NBMY01000040
NZ_NBMY01000039
NZ_NBMY01000038
NZ_NBMY01000037
NZ_NBMY01000036
NZ_NBMY01000035
NZ_NBMY01000034
NZ_NBMY01000033
NZ_NBMY01000032
NZ_NBMY01000031
NZ_NBMY01000030
NZ_NBMY01000029
NZ_NBMY01000028
NZ_NBMY01000027
NZ_NBMY01000026
NZ_NBMY01000025
NZ_NBMY01000024
NZ_NBMY01000023
NZ_NBMY01000022
NZ_NBMY01000021
NZ_NBMY01000020
NZ_NBMY01000019
NZ_NBMY01000018
NZ_NBMY01000017
NZ_NBMY01000016
NZ_NBMY01000015
NZ_NBMY01000014
NZ_NBMY01000013
NZ_NBMY01000012
NZ_NBMY01000011
NZ_NBMY01000010
NZ_NBMY01000009
NZ_NBMY01000008
NZ_NBMY01000007
NZ_NBMY01000006
NZ_NBMY01000005
NZ_NBMY01000004
NZ_NBMY01000003
NZ_NBMY01000002
NZ_NBMY01000001
NZ_MTCR01000178
NZ_MTCR01000177
NZ_MTCR01000176
NZ_MTCR01000175
NZ_MTCR01000174
NZ_MTCR01000173
NZ_MTCR01000172
NZ_MTCR01000171
NZ_MTCR01000170
NZ_MTCR01000169
NZ_MTCR01000168
NZ_MTCR01000167
NZ_MTCR01000166
NZ_MTCR01000165
NZ_MTCR01000164
NZ_MTCR01000163
NZ_MTCR01000162
NZ_MTCR01000161
NZ_MTCR01000160
NZ_MTCR01000159
NZ_MTCR01000158
NZ_MTCR01000157
NZ_MTCR01000156
NZ_MTCR01000155
NZ_MTCR01000154
NZ_MTCR01000153
NZ_MTCR01000152
NZ_MTCR01000151
NZ_MTCR01000150
NZ_MTCR01000149
NZ_MTCR01000148
NZ_MTCR01000147
NZ_MTCR01000146
NZ_MTCR01000145
NZ_MTCR01000144
NZ_MTCR01000143
NZ_MTCR01000142
NZ_MTCR01000141
NZ_MTCR01000140
NZ_MTCR01000139
NZ_MTCR01000138
NZ_MTCR01000137
NZ_MTCR01000136
NZ_MTCR01000135
NZ_MTCR01000134
NZ_MTCR01000133
NZ_MTCR01000132
NZ_MTCR01000131
NZ_MTCR01000130
NZ_MTCR01000129
NZ_MTCR01000128
NZ_MTCR01000127
NZ_MTCR01000126
NZ_MTCR01000125
NZ_MTCR01000124
NZ_MTCR01000123
NZ_MTCR01000122
NZ_MTCR01000121
NZ_MTCR01000120
NZ_MTCR01000119
NZ_MTCR01000118
NZ_MTCR01000117
NZ_MTCR01000116
NZ_MTCR01000115
NZ_MTCR01000114
NZ_MTCR01000113
NZ_MTCR01000112
NZ_MTCR01000111
NZ_MTCR01000110
NZ_MTCR01000109
NZ_MTCR01000108
NZ_MTCR01000107
NZ_MTCR01000106
NZ_MTCR01000105
NZ_MTCR01000104
NZ_MTCR01000103
NZ_MTCR01000102
NZ_MTCR01000101
NZ_MTCR01000100
NZ_MTCR01000099
NZ_MTCR01000098
NZ_MTCR01000097
NZ_MTCR01000096
NZ_MTCR01000095
NZ_MTCR01000094
NZ_MTCR01000093
NZ_MTCR01000092
NZ_MTCR01000091
NZ_MTCR01000090
NZ_MTCR01000089
NZ_MTCR01000088
NZ_MTCR01000087
NZ_MTCR01000086
NZ_MTCR01000085
NZ_MTCR01000084
NZ_MTCR01000083
NZ_MTCR01000082
NZ_MTCR01000081
NZ_MTCR01000080
NZ_MTCR01000079
NZ_MTCR01000078
NZ_MTCR01000077
NZ_MTCR01000076
NZ_MTCR01000075
NZ_MTCR01000074
NZ_MTCR01000073
NZ_MTCR01000072
NZ_MTCR01000071
NZ_MTCR01000070
NZ_MTCR01000069
NZ_MTCR01000068
NZ_MTCR01000067
NZ_MTCR01000066
NZ_MTCR01000065
NZ_MTCR01000064
NZ_MTCR01000063
NZ_MTCR01000062
NZ_MTCR01000061
NZ_MTCR01000060
NZ_MTCR01000059
NZ_MTCR01000058
NZ_MTCR01000057
NZ_MTCR01000056
NZ_MTCR01000055
NZ_MTCR01000054
NZ_MTCR01000053
NZ_MTCR01000052
NZ_MTCR01000051
NZ_MTCR01000050
NZ_MTCR01000049
NZ_MTCR01000048
NZ_MTCR01000047
NZ_MTCR01000046
NZ_MTCR01000045
NZ_MTCR01000044
NZ_MTCR01000043
NZ_MTCR01000042
NZ_MTCR01000041
NZ_MTCR01000040
NZ_MTCR01000039
NZ_MTCR01000038
NZ_MTCR01000037
NZ_MTCR01000036
NZ_MTCR01000035
NZ_MTCR01000034
NZ_MTCR01000033
NZ_MTCR01000032
NZ_MTCR01000031
NZ_MTCR01000030
NZ_MTCR01000029
NZ_MTCR01000028
NZ_MTCR01000027
NZ_MTCR01000026
NZ_MTCR01000025
NZ_MTCR01000024
NZ_MTCR01000023
NZ_MTCR01000022
NZ_MTCR01000021
NZ_MTCR01000020
NZ_MTCR01000019
NZ_MTCR01000018
NZ_MTCR01000017
NZ_MTCR01000016
NZ_MTCR01000015
NZ_MTCR01000014
NZ_MTCR01000013
NZ_MTCR01000012
NZ_MTCR01000011
NZ_MTCR01000010
NZ_MTCR01000009
NZ_MTCR01000008
NZ_MTCR01000007
NZ_MTCR01000006
NZ_MTCR01000005
NZ_MTCR01000004
NZ_MTCR01000003
NZ_MTCR01000002
NZ_MTCR01000001
SLYN01000019
OUNC01000020
OOIK01000007
OUNB01000006
NGRD01000004
FWWW01000036
FCNP01000002
FCNP01000039
FBWM01000045
FBVY01000020
FBVY01000031
FBVY01000048
FBWA01000008
FBWA01000017
FBWA01000019
FCNL01000035
FBWG01000002
FBWK01000007
FBWK01000023
FBWI01000005
FBWI01000014
NZ_MTCR01000106
NZ_MTCR01000105
NZ_MTCR01000104
NZ_MTCR01000103
NZ_MTCR01000102
NZ_MTCR01000101
NZ_MTCR01000100
NZ_MTCR01000099
NZ_MTCR01000098
NZ_MTCR01000097
NZ_MTCR01000096
NZ_MTCR01000095
NZ_MTCR01000094
NZ_MTCR01000093
NZ_MTCR01000092
NZ_MTCR01000091
NZ_MTCR01000090
NZ_MTCR01000089
NZ_MTCR01000088
NZ_MTCR01000087
NZ_MTCR01000086
NZ_MTCR01000085
NZ_MTCR01000084
NZ_MTCR01000083
NZ_MTCR01000082
NZ_MTCR01000081
NZ_MTCR01000080
NZ_MTCR01000079
NZ_MTCR01000078
NZ_MTCR01000077
NZ_MTCR01000076
NZ_MTCR01000075
NZ_MTCR01000074
NZ_MTCR01000073
NZ_MTCR01000072
NZ_MTCR01000071
NZ_MTCR01000070
NZ_MTCR01000069
NZ_MTCR01000068
NZ_MTCR01000067
NZ_MTCR01000066
NZ_MTCR01000065
NZ_MTCR01000064
NZ_MTCR01000063
NZ_MTCR01000062
NZ_MTCR01000061
NZ_MTCR01000060
NZ_MTCR01000059
NZ_MTCR01000058
NZ_MTCR01000057
NZ_MTCR01000056
NZ_MTCR01000055
NZ_MTCR01000054
NZ_MTCR01000053
NZ_MTCR01000052
NZ_MTCR01000051
NZ_MTCR01000050
NZ_MTCR01000049
NZ_MTCR01000048
NZ_MTCR01000047
NZ_MTCR01000046
NZ_MTCR01000045
NZ_MTCR01000044
NZ_MTCR01000043
NZ_MTCR01000042
NZ_MTCR01000041
NZ_MTCR01000040
NZ_MTCR01000039
NZ_MTCR01000038
NZ_MTCR01000037
NZ_MTCR01000036
NZ_MTCR01000035
NZ_MTCR01000034
NZ_MTCR01000033
NZ_MTCR01000032
NZ_MTCR01000031
NZ_MTCR01000030
NZ_MTCR01000029
NZ_MTCR01000028
NZ_MTCR01000027
NZ_MTCR01000026
NZ_MTCR01000025
NZ_MTCR01000024
NZ_MTCR01000023
NZ_MTCR01000022
NZ_MTCR01000021
NZ_MTCR01000020
NZ_MTCR01000019
NZ_MTCR01000018
NZ_MTCR01000017
NZ_MTCR01000016
NZ_MTCR01000015
NZ_MTCR01000014
NZ_MTCR01000013
NZ_MTCR01000012
NZ_MTCR01000011
NZ_MTCR01000010
NZ_MTCR01000009
NZ_MTCR01000008
NZ_MTCR01000007
NZ_MTCR01000006
NZ_MTCR01000005
NZ_MTCR01000004
NZ_MTCR01000003
NZ_MTCR01000002
NZ_MTCR01000001
SLYN01000019
OUNC01000020
OOIK01000007
OUNB01000006
NGRD01000004
FWWW01000036
FCNP01000002
FCNP01000039
FBWM01000045
FBVY01000020
FBVY01000031
FBVY01000048
FBWA01000008
FBWA01000017
FBWA01000019
FCNL01000035
FBWG01000002
FBWK01000007
FBWK01000023
FBWI01000005
FBWI01000014
