## Supplementary material for "Seeker: Alignment-free identification of bacteriophage genomes by deep learning": Table S6

### Sheet: RES1
Table S6 - markers of predicted phages from metagenomic projects
Contig	TerL hit	TERL %identity	MCP hit	MCP %identity	PORTAL hit	PORTAL %identity	Max identity
ODAI012016606.1	1	61.246	1	61.972	1	42.651	61.972
ODAI012083904.1	1	0	1	0	1	25.926	25.926
ODAI012178963.1	1	37.143	1	0	1	0	37.143
ODAI013158350.1	1	25.612	1	36.675	1	29.843	36.675
ODAI013310577.1	1	59.099	1	51.25	1	39.196	59.099
ODAI013821971.1	1	26.151	1	0	1	25.137	26.151
ODAI013856591.1	1	27.254	1	0	1	26.549	27.254
ODAI014210070.1	1	27.811	1	33.333	1	26.987	33.333
ODAI010597157.1	1	60.035	1	54.902	1	50.9	60.035
OLNE01000281.1humangutmet	1	25.455	1	35.537	1	26.724	35.537
OLNE01000568.1humangutmet	1	30.12	1	0	1	23.565	30.12
OLNN01000331.1humangutmet	1	37.793	1	36.047	1	33.485	37.793
OLOQ01000285.1humangutmet	1	59.272	1	32.551	1	47.607	59.272
SDBT01001107.1	1	33.831	1	31.429	1	25.666	33.831
SDBT01001229.1	1	26.606	1	0	1	0	26.606
SDBT01000128.1	1	25.182	1	30.964	1	27.708	30.964
SDBT01001418.1	1	26.263	1	33.871	1	0	33.871
SDBT01001436.1	1	31.837	1	0	1	31.837	31.837
SDBT01000149.1	1	26.539	1	29.304	1	26.703	29.304
SDBT01001581.1	1	28.195	1	24.091	1	28.834	28.834
SDBT01000483.1	1	23.679	1	0	1	0	23.679
SDBT01000049.1	1	27.158	1	0	1	0	27.158
SDBT01000551.1	1	21.956	1	33.929	1	0	33.929
SDBT01000667.1	1	38.235	1	38.276	1	0	38.276
SDBT01000739.1	1	26.975	1	35.683	1	0	35.683
SDBU01000503.1	1	22.475	1	26.498	1	25.223	26.498
SDBU01000809.1	1	24.215	1	0	1	0	24.215
SDBU01000928.1	1	26.471	1	0	1	0	26.471
SDBU01000995.1	1	24.39	1	34.963	1	27.444	34.963
SDBV01000751.1	1	23.866	1	26.49	1	22.251	26.49
SDBV01000767.1	1	33.01	1	0	1	33.01	33.01
SDBV01000823.1	1	0	1	25.733	1	24.895	25.733
WNFG01000154.1Soilmetagen	1	38.735	1	0	1	29.787	38.735
WNFJ01600084.1Soilmetagen	1	23.256	1	48.276	1	40.876	48.276
WNFQ01000001.1Soilmetagen	1	0	1	0	1	26.578	26.578
WNGA01000461.1Soilmetagen	1	38.095	1	55.833	1	59.42	59.42
WNGG01000652.1Soilmetagen	1	26.901	1	42.424	1	0	42.424
WNGH01000100.1Soilmetagen	1	29.498	1	28.763	1	27.376	29.498
WNGH01000378.1Soilmetagen	1	33.148	1	46.602	1	0	46.602
WNGM01000337.1Soilmetagen	1	33.148	1	46.602	1	0	46.602
WNGN01000164.1Soilmetagen	1	33.148	1	46.602	1	0	46.602
WNGO01000143.1Soilmetagen	1	31.466	1	43.111	1	0	43.111
ODAI011726234.1	1	28.477	1	24.883	1	34.444	34.444
ODAI012548369.1	1	31.884	1	27.244	1	30.617	31.884
ODAI013807836.1	0	0	1	33.333	1	0	33.333
SDBS01000233.1	0	0	1	0	1	24.025	24.025
SDBT01001455.1	1	21.662	1	30.469	1	23.556	30.469
SDBU01000199.1	0	0	1	32.675	1	0	32.675
SDBU01000586.1	1	25.328	1	0	1	23.591	25.328
SDBU01000078.1	1	28.336	1	32.42	1	0	32.42
SDBU01000993.1	1	24.497	1	23.666	1	24.597	24.597
ODAI013354106.1	1	59.585	1	49.754	1	38.67	59.585
ODAI013825768.1	1	33.333	1	32.534	1	0	33.333
OLNX01000388.1humangutmet	1	27.027	0	0	1	0	27.027
OLPA01000479.1humangutmet	1	40	1	30	1	43.606	43.606
SDBS01000243.1	1	34.946	0	0	1	0	34.946
SDBT01001044.1	1	21.393	0	0	1	0	21.393
SDBT01001128.1	1	22.844	1	25.917	1	22.973	25.917
SDBT01001319.1	1	26.146	1	33.333	1	24.752	33.333
SDBT01001460.1	1	36.735	0	0	1	0	36.735
SDBT01000015.1	1	27.843	1	27.042	1	29.358	29.358
SDBT01000192.1	1	23.967	0	0	1	0	23.967
SDBT01000020.1	1	36.34	1	29.234	1	0	36.34
SDBT01000701.1	1	31.405	1	31.405	1	22.616	31.405
SDBT01000719.1	1	28.761	1	25.495	1	25.28	28.761
SDBT01000730.1	1	29.255	1	25.826	1	23.978	29.255
SDBT01000735.1	1	24.053	1	28.349	1	0	28.349
SDBT01000789.1	1	25.945	0	0	1	0	25.945
SDBT01000913.1	1	32.042	0	0	1	0	32.042
SDBT01000936.1	1	23.293	0	0	1	0	23.293
SDBU01001015.1	1	34.322	1	25.287	1	0	34.322
SDBU01001043.1	1	30.332	1	24.324	1	26.258	30.332
SDBU01001054.1	1	30.168	1	25.088	1	22.619	30.168
SDBU01000643.1	1	31.343	0	0	1	0	31.343
SDBU01000676.1	1	27.04	0	0	1	0	27.04
SDBU01000678.1	1	22.148	0	0	1	24.571	24.571
SDBU01000715.1	1	26.496	0	0	1	0	26.496
SDBU01000078.1	1	23.127	0	0	1	0	23.127
SDBU01000792.1	1	23.12	0	0	1	0	23.12
SDBU01000816.1	1	22.029	1	25.917	1	42.276	42.276
SDBV01001105.1	1	33.333	0	0	1	20.507	33.333
SDBV01000735.1	1	25.745	0	0	1	0	25.745
SDBV01000773.1	1	0	1	29.63	1	0	29.63
ODAI011662249.1	1	25.87	1	31.208	0	0	31.208
ODAI011976471.1	1	31.283	1	0	0	0	31.283
ODAI012903417.1	1	28	1	39.726	0	0	39.726
ODAI013306224.1	1	22.601	1	25.234	0	0	25.234
ODAI013845640.1	1	27.692	1	41.429	1	26.431	41.429
ODAI014042840.1	1	37.751	1	35.938	0	0	37.751
ODAI010620131.1	1	24.925	1	0	1	25.09	25.09
OLNE01000129.1humangutmet	1	29.867	1	0	0	0	29.867
OLNG01000123.1humangutmet	1	28.046	1	0	0	0	28.046
OLNQ01000130.1humangutmet	1	27.487	1	0	0	0	27.487
OLNQ01000131.1humangutmet	1	25.895	1	0	0	0	25.895
OLOA01000123.1humangutmet	1	26.623	1	0	0	0	26.623
OLOC01000071.1humangutmet	1	28.211	1	0	0	0	28.211
OLOG01000111.1humangutmet	1	27.793	1	0	0	0	27.793
OLOI01000104.1humangutmet	1	25.328	1	0	0	0	25.328
OLOJ01000115.1humangutmet	1	28.049	1	0	0	0	28.049
OLON01000047.1humangutmet	1	28.211	1	0	0	0	28.211
OLOO01000113.1humangutmet	1	27.957	1	0	0	0	27.957
OLOR01000590.1humangutmet	1	30.769	1	35.942	1	32.174	35.942
SDBS01000319.1	1	27.865	1	30.714	0	0	30.714
SDBT01001022.1	1	41.546	1	0	1	41.546	41.546
SDBT01001087.1	1	23.596	1	22.884	1	25.738	25.738
SDBT01001176.1	1	32.759	1	40.345	0	0	40.345
SDBT01001325.1	1	26.887	1	0	0	0	26.887
SDBT01001432.1	1	24.675	1	25.735	0	0	25.735
SDBT01001487.1	1	26.736	1	0	0	0	26.736
SDBT01000149.1	1	26.178	1	0	0	0	26.178
SDBT01000173.1	1	42.5	1	0	0	0	42.5
SDBT01000528.1	1	28.199	1	40.712	1	25.957	40.712
SDBT01000057.1	1	25.686	1	32.889	0	0	32.889
SDBT01000762.1	1	27.027	1	29.379	0	0	29.379
SDBT01000886.1	1	29.032	1	0	1	26.752	29.032
SDBU01000428.1	1	29.139	1	0	0	0	29.139
SDBU01000568.1	1	26.415	1	28.832	0	0	28.832
SDBU01000627.1	1	21.429	1	23.308	0	0	23.308
SDBU01000651.1	1	27.073	1	25.356	0	0	27.073
SDBU01000796.1	1	27.419	1	31.2	0	0	31.2
SDBU01000819.1	1	0	1	28.621	0	0	28.621
SDBU01000897.1	1	25.591	1	30.312	0	0	30.312
SDBU01000901.1	1	31.064	1	0	0	0	31.064
SDBV01000021.1	1	22.794	1	0	0	0	22.794
SDBV01000644.1	1	24.573	1	26.241	0	0	26.241
SDBV01000813.1	1	28.704	1	27.907	0	0	28.704
SDBV01000868.1	1	28.968	1	0	0	0	28.968
SDBV01000902.1	1	25.283	1	31.321	0	0	31.321
WNFA01000157.1Soilmetagen	1	33.786	1	29.808	1	30.991	33.786
WNFC01000155.1Soilmetagen	1	28.049	1	0	0	0	28.049
WNFR01000416.1Soilmetagen	1	29.752	1	0	0	0	29.752
WNFZ01000325.1Soilmetagen	1	24.619	1	41.772	1	39.258	41.772
WNGL01000548.1Soilmetagen	1	29.814	1	39.506	1	27.402	39.506
WNGM01000112.1Soilmetagen	1	27.318	1	0	0	0	27.318
WNGM01000206.1Soilmetagen	1	0	1	33.333	0	0	33.333
WNGO01000076.1Soilmetagen	1	27.512	1	0	1	27.446	27.512
WNGO01000151.1Soilmetagen	1	34.857	1	29.393	1	30.727	34.857
ODAI014805649.1	1	25.279	1	0	0	0	25.279
OLNM01000123.1humangutmet	1	31.086	1	0	0	0	31.086
OLOA01000141.1humangutmet	1	26.552	1	0	0	0	26.552
OLOF01000050.1humangutmet	1	59.2	1	65.988	1	45.546	65.988
OLPC01000009.1humangutmet	0	0	1	0	0	0	0
SDBT01000025.1	0	0	1	38.636	0	0	38.636
SDBT01000351.1	1	27.074	1	0	0	0	27.074
SDBT01000809.1	1	23.744	1	26.477	0	0	26.477
SDBT01000890.1	1	21.315	1	23.183	0	0	23.183
SDBU01000532.1	1	25.223	1	27.945	0	0	27.945
SDBU01000587.1	1	29.586	1	23.797	0	0	29.586
SDBU01000820.1	1	21.683	1	22.418	1	26.46	26.46
SDBU01000914.1	1	24.542	1	22.14	0	0	24.542
WNFI01173772.1Soilmetagen	0	27.969	1	30.851	0	0	30.851
WNFQ01000105.1Soilmetagen	1	38.792	1	37.771	1	45	45
WNGG01000449.1Soilmetagen	1	39.524	1	39.617	1	41.588	41.588
WNGI01000014.1Soilmetagen	0	0	1	27.807	0	0	27.807
WNGJ01001169.1Soilmetagen	0	0	1	48.148	0	0	48.148
ODAI013802372.1	1	23.818	0	0	1	27.66	27.66
OLNM01000048.1humangutmet	0	0	1	26.681	1	26.923	26.923
OLNY01000079.1humangutmet	1	38.261	1	23.81	1	22.095	38.261
OLOA01000311.1humangutmet	0	0	0	0	1	0	0
SDBS01000015.1	0	0	0	0	1	0	0
SDBT01000103.1	0	0	0	0	1	0	0
SDBT01000105.1	0	0	0	0	1	0	0
SDBT01001081.1	0	0	0	0	1	22.143	22.143
SDBT01001082.1	0	0	0	0	1	20.866	20.866
SDBT01000113.1	0	0	1	36.326	1	31.957	36.326
SDBT01000015.1	1	28.743	0	0	1	0	28.743
SDBT01000015.1	1	29.518	1	36.607	1	0	36.607
SDBT01000023.1	0	0	0	0	1	0	25.208
SDBT01000603.1	1	34.454	1	50.696	1	0	50.696
SDBU01000157.1	1	30.103	1	26.049	1	25.758	30.103
SDBU01000455.1	0	0	1	26.298	1	0	26.298
SDBV01000123.1	0	0	0	0	1	21.659	21.659
WNFC01000273.1Soilmetagen	1	35.729	1	32.573	1	30.49	35.729
WNFD01000251.1Soilmetagen	1	35.729	1	32.573	1	30.49	35.729
WNFG01000004.1Soilmetagen	0	0	0	0	1	25.806	25.806
WNFR01000130.1Soilmetagen	1	32.075	0	0	1	27.764	32.075
ODAI011119909.1	1	62.694	1	53.556	1	36.09	62.694
ODAI013787369.1	1	24.806	0	0	0	0	24.806
ODAI013831656.1	1	26.4	0	0	0	0	26.4
ODAI013852570.1	1	0	0	0	0	0	0
ODAI014457824.1	1	27.798	0	0	0	0	27.798
SDBS01000104.1	1	28.033	0	0	1	28.238	28.238
SDBS01000019.1	1	0	0	0	0	0	0
SDBS01000207.1	1	22.936	1	24.828	0	0	24.828
SDBS01000038.1	1	0	0	0	0	0	0
SDBS01000007.1	1	27.273	0	0	0	0	27.273
SDBT01001061.1	1	0	0	42.105	0	0	42.105
SDBT01001097.1	1	25.541	1	28.06	0	0	28.06
SDBT01001150.1	1	23.49	0	0	1	22.08	23.49
SDBT01001209.1	1	39.691	1	51.613	1	25.586	51.613
SDBT01001220.1	1	22.884	1	23.464	0	0	23.464
SDBT01001238.1	1	25.821	1	25.817	1	25.541	25.821
SDBT01001262.1	1	25.887	0	0	0	0	25.887
SDBT01001268.1	1	28.679	1	39.241	1	30.918	39.241
SDBT01001274.1	1	28.571	0	0	1	34.247	34.247
SDBT01001304.1	1	33.18	0	0	0	0	33.18
SDBT01001333.1	1	38.667	0	0	0	0	38.667
SDBT01001404.1	1	26.7	1	27.757	0	0	27.757
SDBT01001453.1	1	25.738	0	0	0	0	25.738
SDBT01000015.1	1	26.374	0	0	0	0	26.374
SDBT01000334.1	1	32.599	0	0	1	23.587	32.599
SDBT01000343.1	1	0	0	0	1	23.472	23.472
SDBT01000355.1	1	27.891	0	0	0	0	27.891
SDBT01000359.1	1	31.2	0	0	0	0	31.2
SDBT01000360.1	1	23.719	0	0	0	0	23.719
SDBT01000373.1	1	24.806	0	0	1	24.716	24.806
SDBT01000400.1	1	25.153	0	0	1	27.901	27.901
SDBT01000500.1	1	28.715	1	26.012	0	0	28.715
SDBT01000508.1	1	24.306	0	0	1	24.474	24.474
SDBT01000606.1	1	29.427	1	27.987	1	26.122	29.427
SDBT01000064.1	1	27.056	0	0	0	0	27.056
SDBT01000066.1	1	0	0	0	0	0	0
SDBT01000709.1	1	26.087	0	0	1	22.554	26.087
SDBT01000744.1	1	26.023	0	0	0	0	26.023
SDBT01000832.1	1	34.138	0	0	0	0	34.138
SDBT01000864.1	1	48.63	1	26.42	0	0	48.63
SDBT01000925.1	1	27.097	0	0	0	0	27.097
SDBT01000942.1	1	24.742	0	0	0	0	24.742
SDBT01000959.1	1	23.866	0	0	0	0	23.866
SDBT01000974.1	1	23.765	0	0	0	0	23.765
SDBT01000981.1	1	23.556	0	0	0	0	23.556
SDBT01000994.1	1	22.453	1	28.483	0	0	28.483
SDBU01001047.1	1	22.424	1	30.435	0	0	30.435
SDBU01001066.1	1	37.333	1	20.294	0	0	37.333
SDBU01000313.1	1	24.375	0	0	1	27.459	27.459
SDBU01000574.1	1	26.271	1	24.83	0	0	26.271
SDBU01000606.1	1	29.819	0	0	0	0	29.819
SDBU01000703.1	1	25	1	27.111	1	24.962	27.111
SDBU01000720.1	1	25.405	1	29.664	0	0	29.664
SDBU01000795.1	1	27.027	1	26.613	0	0	27.027
SDBU01000832.1	1	23.265	0	0	1	22.427	23.265
SDBU01000836.1	1	34.518	1	27.097	1	23.602	34.518
SDBU01000913.1	1	25.806	1	28.151	0	0	28.151
SDBU01000987.1	1	30.542	1	26.721	0	0	30.542
SDBV01000177.1	1	30.784	0	0	0	0	30.784
SDBV01000726.1	1	26.296	0	0	0	0	26.296
SDBV01000822.1	1	29.858	1	32.258	0	0	32.258
SDBV01000914.1	1	26.132	0	0	0	0	26.132
WNEZ01000245.1Soilmetagen	1	26.721	0	0	0	0	26.721
WNEZ01000283.1Soilmetagen	1	22.096	1	32.701	0	0	32.701
WNFA01000167.1Soilmetagen	1	35.125	1	28.852	1	30.631	35.125
WNFA01000234.1Soilmetagen	1	26.721	0	0	0	0	26.721
WNFG01000033.1Soilmetagen	1	28.98	1	28.525	1	26.72	28.98
WNFL01057129.1Soilmetagen	1	34.269	1	27.124	1	30.811	34.269
WNFM01337946.1Soilmetagen	1	26.424	0	0	0	0	26.424
WNFP01000247.1Soilmetagen	1	31.25	1	23.345	0	0	31.25
WNFR01000278.1Soilmetagen	1	35.104	1	29.236	1	30.27	35.104
WNFU01000520.1Soilmetagen	1	29.545	1	28.33	1	29.252	29.545
WNFZ01002265.1Soilmetagen	1	0	0	0	0	0	0
WNGA01000105.1Soilmetagen	1	41.133	0	0	0	0	41.133
WNGA01005464.1Soilmetagen	1	0	0	0	0	0	0
ODAI012882795.1	0	0	0	0	0	0	0
ODAI013795993.1	0	0	0	0	0	0	0
ODAI014191239.1	1	32.953	0	0	0	0	32.953
ODAI014364270.1	1	24.083	1	60.198	1	54.475	60.198
ODAI014804127.1	1	26.735	0	0	0	0	26.735
OLND01000117.1humangutmet	1	27.333	0	0	1	27.339	27.339
OLNE01000081.1humangutmet	1	23.941	1	26.48	1	27.049	27.049
OLNE01000087.1humangutmet	1	27.957	1	26.276	1	34.016	34.016
OLNI01000014.1humangutmet	0	0	0	0	0	0	0
OLNI01000077.1humangutmet	1	24.922	1	42.636	1	23.256	42.636
OLNL01000026.1humangutmet	0	0	0	0	0	0	0
OLNN01000114.1humangutmet	1	22.895	1	35.556	1	30.604	35.556
OLNO01000079.1humangutmet	1	27.314	1	34.091	1	27.193	34.091
OLNP01000086.1humangutmet	1	27.333	1	34.091	1	27.193	34.091
OLNQ01000088.1humangutmet	1	25.081	1	22.459	1	23.597	25.081
OLNQ01000437.1humangutmet	0	0	0	0	0	0	0
OLNW01000110.1humangutmet	1	26.386	1	26.448	1	30.972	30.972
OLNW01000116.1humangutmet	1	25.407	1	24.13	1	21.023	25.407
OLNW01000127.1humangutmet	1	24.525	1	25.607	1	23.68	25.607
OLNW01000135.1humangutmet	1	64.817	1	93.878	1	73.896	93.878
OLNY01000078.1humangutmet	1	22.977	1	33.884	1	26.526	33.884
OLNZ01000057.1humangutmet	0	0	0	0	0	0	0
OLNZ01000083.1humangutmet	1	23.929	1	26.48	1	23.186	26.48
OLOA01000184.1humangutmet	0	0	0	0	0	0	0
OLOB01000056.1humangutmet	1	24.821	1	23.721	1	23.864	24.821
OLOE01000004.1humangutmet	0	0	0	0	0	0	0
OLOE01000022.1humangutmet	1	26.866	1	56.619	1	40.377	56.619
OLOG01000029.1humangutmet	0	0	0	0	0	0	0
OLOK01000029.1humangutmet	1	25.321	1	23.251	1	22.126	25.321
OLOP01000183.1humangutmet	0	0	0	0	0	0	0
OLOS01000113.1humangutmet	1	58.667	1	65.784	1	45.42	65.784
OLOX01000059.1humangutmet	1	24.267	1	22.817	1	29.204	29.204
OLOZ01000092.1humangutmet	1	25.122	1	23.556	1	23.199	25.122
OLOZ01000093.1humangutmet	1	26.446	1	22.603	1	24.384	26.446
OLOZ01000098.1humangutmet	1	58.443	1	61.585	1	47.329	61.585
OLOZ01000232.1humangutmet	1	22.619	1	35.556	1	30.47	35.556
OLOZ01000614.1humangutmet	0	0	0	0	0	0	0
OLPH01000349.1humangutmet	0	0	0	0	0	0	0
OLPH01000365.1humangutmet	0	0	0	0	0	0	0
OLPH01000490.1humangutmet	0	0	0	0	0	0	0
OLPH01000547.1humangutmet	0	0	0	0	0	0	0
SDBS01000288.1	1	23.165	1	25.182	0	0	25.182
SDBS01000291.1	1	24.416	1	24.832	0	0	24.832
SDBS01000034.1	0	0	0	0	0	0	0
SDBT01001014.1	1	29.771	0	0	0	0	29.771
SDBT01001034.1	1	36.473	1	36.859	1	33.818	36.859
SDBT01001043.1	1	23.154	1	35.185	0	0	35.185
SDBT01001077.1	0	0	0	0	0	0	0
SDBT01001083.1	0	0	1	36.25	0	0	36.25
SDBT01001101.1	1	26.226	0	0	0	0	26.226
SDBT01001142.1	0	0	0	0	0	0	0
SDBT01001162.1	1	31.25	1	22.348	0	0	31.25
SDBT01001210.1	1	24.775	1	22.515	0	0	24.775
SDBT01001241.1	1	24.549	0	0	0	0	24.549
SDBT01001243.1	1	20.276	0	0	0	0	20.276
SDBT01001346.1	1	25.183	0	0	0	0	25.183
SDBT01001349.1	0	0	0	0	0	0	0
SDBT01001473.1	1	25.683	1	23.045	0	0	25.683
SDBT01001608.1	1	43.103	1	30.69	1	27.451	43.103
SDBT01000164.1	0	0	0	0	0	0	0
SDBT01000190.1	0	0	0	0	0	0	0
SDBT01000259.1	0	0	0	0	1	23.096	23.096
SDBT01000405.1	1	23.626	1	25.328	0	0	25.328
SDBT01000490.1	1	28.852	0	0	0	0	28.852
SDBT01000657.1	0	0	0	0	0	0	0
SDBT01000737.1	1	23.547	0	0	0	0	23.547
SDBT01000745.1	0	0	0	0	0	0	0
SDBT01000077.1	0	0	0	0	0	0	0
SDBU01001056.1	0	0	0	0	0	0	0
SDBU01000115.1	0	0	0	0	1	28.94	28.94
SDBU01000132.1	0	0	0	0	0	0	0
SDBU01000161.1	0	0	0	0	0	0	0
SDBU01000200.1	0	0	0	0	0	0	0
SDBU01000213.1	0	0	1	39.231	1	22.791	39.231
SDBU01000244.1	0	0	0	0	1	23.096	23.096
SDBU01000278.1	0	0	0	0	0	0	0
SDBU01000286.1	0	0	0	0	0	0	0
SDBU01000516.1	0	0	0	0	0	0	0
SDBU01000553.1	0	0	0	0	0	0	0
SDBU01000621.1	0	0	0	0	0	0	0
SDBU01000762.1	1	23.864	1	23.958	0	0	23.958
SDBU01000838.1	1	23.194	0	0	0	0	23.194
SDBU01000855.1	1	31.655	0	0	1	31.338	31.655
SDBU01000864.1	0	0	1	25.312	0	0	25.312
SDBU01000885.1	1	23.277	0	0	0	0	23.277
SDBU01000908.1	1	23.872	1	27.016	0	0	27.016
SDBU01000983.1	1	25.185	1	24.138	1	28.161	28.161
SDBV01000584.1	0	0	0	0	0	0	0
SDBV01000971.1	0	0	0	0	0	0	0
WNFF01000451.1Soilmetagen	0	0	0	0	0	0	0
WNFI01216828.1Soilmetagen	0	0	0	0	0	0	0
WNFJ01156526.1Soilmetagen	1	35.922	0	0	1	27.411	35.922
WNFK01227144.1Soilmetagen	0	0	0	0	0	0	0
WNFL01396497.1Soilmetagen	0	0	0	0	0	0	0
WNFM01347879.1Soilmetagen	0	0	0	0	0	0	0
WNFP01000122.1Soilmetagen	0	0	0	0	0	0	0
WNFR01000246.1Soilmetagen	0	0	0	0	0	0	0
WNFR01009082.1Soilmetagen	0	0	0	0	0	0	0
WNFS01000130.1Soilmetagen	1	25.369	0	0	0	0	25.369
WNFT01000122.1Soilmetagen	0	0	0	0	0	0	0
WNFW01000229.1Soilmetagen	0	0	0	0	0	0	0
WNFY01000393.1Soilmetagen	0	0	0	0	0	0	0
WNFY01000608.1Soilmetagen	0	0	0	0	0	0	0
WNFZ01000503.1Soilmetagen	0	0	0	0	0	0	0
WNFZ01000511.1Soilmetagen	0	0	0	0	0	0	0
WNGA01000692.1Soilmetagen	1	24.025	0	0	0	0	24.025
WNGC01000230.1Soilmetagen	0	0	0	0	0	0	0
WNGE01000923.1Soilmetagen	0	0	0	0	0	0	0
WNGF01001209.1Soilmetagen	0	0	0	0	0	0	0
WNGH01000127.1Soilmetagen	0	0	0	0	0	0	0
WNGJ01000103.1Soilmetagen	0	0	0	0	0	0	0
WNGK01000305.1Soilmetagen	1	20.327	0	0	0	0	20.327
WNGM01000270.1Soilmetagen	0	0	0	0	0	0	0
WNGN01000058.1Soilmetagen	0	0	0	0	0	0	0
WNGN01000162.1Soilmetagen	1	25.612	0	0	0	0	25.612
WNGO01000094.1Soilmetagen	0	0	0	0	1	0	0
